# Role of glycine-*N*-methyl transferase in human and murine nonalcoholic steatohepatitis

**DOI:** 10.1101/2021.12.03.470998

**Authors:** Connor R. Quinn, Mario C. Rico, Carmen Merali, Salim Merali

## Abstract

Non-alcoholic fatty liver disease (NAFLD) has become one of the most prominent forms of chronic liver disease worldwide, mirroring the obesity epidemic. NAFLD is the number one cause of chronic liver disease worldwide, with 25% of these patients developing nonalcoholic steatohepatitis (NASH). This significantly increases the risk of cirrhosis and decompensated liver failure. Past studies in rodent models have shown that the knockout of glycine-*N*-methyltransferase (GNMT) is associated with steatosis, fibrosis, and hepatocellular carcinoma. However, the attenuation of GNMT in subjects with NASH and the molecular basis for its impact on the disease process have yet to be elucidated. To address this knowledge gap, we show the reduction of GNMT protein levels in the liver of NASH subjects compared to healthy controls. To gain insight into the impact of decreased GNMT in the disease process, we performed global label-free proteome studies on the livers from a murine Western diet-based model of NASH. We identified the differential expression of essential proteins involved in hallmark NASH pathogenesis, including lipid metabolism, inflammation, and fibrosis. Significantly, the downregulation of GNMT, the prominent regulator of *S*-adenosylmethionine (AdoMet), was identified as a contributing factor to these networks, increasing fourfold in AdoMet levels. AdoMet is an essential metabolite for transmethylation reactions and a substrate for polyamine synthesis, and its levels can impact polyamine flux and generate oxidative stress. Therefore, we performed targeted proteome and metabolomics studies to show a decrease in GNMT transmethylation, an increase in flux through the polyamine pathway, and increased oxidative stress.
