## Supplemental Table 2 for "Role of glycine-*N*-methyl transferase in human and murine nonalcoholic steatohepatitis"

### Sheet: Mouse NASH Polyamine Tr
			Protein	Accession Number	Peptide	Q1 m/z	Q3 m/z	Collision Energy	Retention Time	dotp
			Glycine N-methyl transferase	Q9QXF8	SLGVAAEGLPDQYADGEAAR*	995.479	1192.52	36.8	23.9	0.86
						995.479	980.443	36.8	23.9	0.86
						995.479	503.257	36.8	23.9	0.86
						995.479	1491.67	36.8	23.9	0.86
						995.479	1362.63	36.8	23.9	0.86
					VWQLYIGDTR	625.83	276.166	23.5	25.3	0.89
						625.83	965.505	23.5	25.3	0.89
						625.83	837.447	23.5	25.3	0.89
					TAEYKAWLLGLLR	511.964	571.393	22.5	26.6	0.92
						511.964	458.308	22.5	26.6	0.92
						511.964	941.593	22.5	26.6	0.92
						471.3	684.477	17.9	27.1	0.67
					AWLLGLLR	471.3	258.124	17.9	27.1	0.67
						471.3	571.393	17.9	27.1	0.67
						616.681	312.178	26.3	24.2	0.93
					NIASMVRPGGLLVIDHR	616.681	175.119	26.3	24.2	0.93
						616.681	1076.62	26.3	24.2	0.93
						615.649	487.262	26.3	23.9	0.97
					AHMVTLDYTVQVPGTGR	615.649	714.389	26.3	23.9	0.97
						615.649	586.331	26.3	23.9	0.97
			Sarcosine Dehydrogenase	Q99LB7	LGVGGAVLLER	542.33	814.478	20.5	23.9	0.92
						542.33	757.457	20.5	23.9	0.92
						542.33	970.568	20.5	23.9	0.92
					AYGIESHVLSPAETK	801.412	545.293	29.8	22.5	0.89
						801.412	745.409	29.8	22.5	0.89
						801.412	248.161	29.8	22.5	0.89
					DHDASVYLR	538.262	823.431	20.3	19.8	0.85
						538.262	253.093	20.3	19.8	0.85
						538.262	637.367	20.3	19.8	0.85
					NYSVVFPHDEPLAGR*	850.923	278.113	31.6	24.6	0.95
						850.923	513.314	31.6	24.6	0.95
						850.923	1138.56	31.6	24.6	0.95
						850.923	991.496	31.6	24.6	0.95
						850.923	642.357	31.6	24.6	0.95
						850.923	1237.63	31.6	24.6	0.95
						476.23	304.161	18.1	19.2	0.76
					NGEYALER	476.23	175.119	18.1	19.2	0.76
						476.23	390.698	18.1	19.2	0.76
			S-adenosylmethionine synthase isoform type-1	Q91X83	DTIKHIGYDDSAK	488.244	755.321	21.6	18.3	0.82
						488.244	698.299	21.6	18.3	0.82
						488.244	305.182	21.6	18.3	0.82
					HIGYDDSAKGFDFK	533.919	294.181	23.3	22.9	0.87
						533.919	147.113	23.3	22.9	0.87
						533.919	251.15	23.3	22.9	0.87
					YLDEDTVYHLQPSGR	896.929	416.225	33.2	23.9	0.94
						896.929	957.49	33.2	23.9	0.94
						896.929	794.427	33.2	23.9	0.94
					ELLEVVNK*	472.277	459.293	18	22.6	0.82
						472.28	701.419	18	22.6	0.82
						472.28	261.156	18	22.6	0.82
						472.28	243.134	18	22.6	0.82
						472.28	588.335	18	22.6	0.82
						472.277	360.224	18	22.6	0.82
						454.266	648.371	20.3	21.1	0.85
					DLDLKKPIYQK	454.266	229.118	20.3	21.1	0.85
						454.266	438.235	20.3	21.1	0.85
			Betaine-homocysteine S-methyltransferase 1	O35490	AGPWTPEAAVEHPEAVR	908.952	1304.65	33.7	23.8	0.94
						908.952	571.32	33.7	23.8	0.94
						908.952	1007.53	33.7	23.8	0.94
					QGFIDLPEFPFGLEPR	931.478	1188.6	34.5	28.5	0.93
						931.478	333.156	34.5	28.5	0.93
						931.478	272.172	34.5	28.5	0.93
					EAYNLGVR*	461.243	331.209	17.6	21.3	0.93
						461.243	175.119	17.6	21.3	0.93
						461.243	792.436	17.6	21.3	0.93
						461.243	558.336	17.6	21.3	0.93
						461.243	274.187	17.6	21.3	0.93
						461.243	444.293	17.6	21.3	0.93
			S-adenosylmethionine decarboxylase 1	P0DMN7	QQSDASQGSGDLR	674.808	230.095	25.2	24.5	0.59
						674.808	819.395	25.2	24.5	0.59
						674.808	1005.46	25.2	24.5	0.59
					MNSDCWYLYTLDFPESR	732.984	488.246	30.6	23	0.76
						732.984	1070.41	30.6	23	0.76
						732.984	724.305	30.6	23	0.76
					DLIPGSVIDATLFNPCGYSMNGMK	867.411	225.113	35.6	29.1	NA
						867.411	682.377	35.6	29.1	NA
						867.411	598.332	35.6	29.1	NA
					FVTTLFVNQSSK*	685.869	321.177	25.6	21.4	0.72
						685.869	563.278	25.6	21.4	0.72
						685.869	512.277	25.6	21.4	0.72
						685.869	282.143	25.6	21.4	0.72
						685.869	225.123	25.6	21.4	0.72
						685.869	449.24	25.6	21.4	0.72
			Diamine acetyltransferase 1	P48026	IRPATASDCSDILR*	787.901	1059.49	29.3	24.7	0.87
						787.901	604.782	29.3	24.7	0.87
						787.901	438.282	29.3	24.7	0.87
						787.901	401.287	29.3	24.7	0.87
						787.901	763.377	29.3	24.7	0.87
					GFGIGSEILK	510.79	380.234	19.3	20.9	0.54
						510.79	648.299	19.3	20.9	0.54
						510.79	260.132	19.3	20.9	0.54
			Adenosylhomocysteinase	P50247	AGIPVFAWK	494.784	747.419	18.8	26.5	0.77
						494.784	374.213	18.8	26.5	0.77
						494.784	551.298	18.8	26.5	0.77
					YPQLLSGIR	523.833	658.425	19.8	25.3	0.96
						523.833	545.341	19.8	25.3	0.96
						523.833	786.483	19.8	25.3	0.96
					GISEETTTGVHNLYK*	824.913	1133.59	30.7	22	0.94
						824.913	931.5	30.7	22	0.94
						824.913	830.452	30.7	22	0.94
						824.913	310.176	30.7	22	0.94
						824.913	674.362	30.7	22	0.94
						824.913	1032.55	30.7	22	0.94
						551.78	803.389	20.8	21.9	0.83
					WLNENAVEK	551.78	272.132	20.8	21.9	0.83
						551.78	300.171	20.8	21.9	0.83
			*Peptide used for quantification
